# Bile acid dependent attenuation of toxin mediated disease is independent of colonization resistance against *C. difficile*

**DOI:** 10.64898/2026.03.11.711146

**Authors:** Samantha C. Kisthardt, C. E. Perkins, Abigail S. Gancz, Noah S. Lyons, Stephanie A. Thomas, Emily C. Vincent, Guozhi Zhang, John Tam, Roman Melnyk, Elizabeth C. Rose, Erin S. Baker, Casey M. Theriot

**Affiliations:** Department of Population Health and Pathobiology, College of Veterinary Medicine, North Carolina State University Raleigh, NC 27607; Department of Plant and Microbial Biology, North Carolina State University Raleigh, NC 27607; Center for Gastrointestinal Biology & Disease, UNC School of Medicine, University of North Carolina, Chapel Hill, North Carolina, USA; Department of Chemistry, University of North Carolina at Chapel Hill, Chapel Hill, North Carolina, USA; Molecular Medicine Program, The Hospital for Sick Children Research Institute, 686 Bay Street Toronto, ON, Canada, M5G 0A4; Department of Biochemistry, University of Toronto, Toronto, ON, Canada, M5S 1A8

**Keywords:** *Clostridioides difficile*, *Clostridium scindens*, *Clostridium hiranonis*, bile acids, cholate, deoxycholate, bile salt hydrolase, toxin, inflammation, competition

## Abstract

*Clostridioides difficile* infection (CDI) is a severe antibiotic associated disease and a major cause of morbidity and mortality worldwide. CDI is thought to arise from the loss of protective gut microbes that mediate functions such as secondary bile acid metabolism and nutrient competition, yet the relative contributions of these mechanisms remain unclear. To determine how these processes influence *C. difficile* growth, virulence, and disease, we performed *in vitro* and *in vivo* experiments using two Clostridia strains previously associated with colonization resistance against *C. difficile*. Neither organism prevented colonization or growth through nutrient competition alone. In contrast, secondary bile acid metabolism significantly reduced toxin-mediated disease *in vivo* in a strain dependent manner. These findings demonstrate that secondary bile acid modulation is an important component of CDI prevention independent of nutrient competition and suggest that attenuating virulence, in addition to limiting colonization, may represent a key strategy for next-generation CDI therapeutics.
