## Supplementary material for "Bile acid dependent attenuation of toxin mediated disease is independent of colonization resistance against *C. difficile*": Table S1

### Sheet: Up-regulated
locus_tag	log2FoldChange	padj	Expression	Annotation
CDR20291_RS05350_glycyl radical protein CDS	4.37971	1.91427e-10	Up-regulated	No Annotation
CDR20291_RS05355_glycyl-radical enzyme activating protein CDS	3.91613	2.89168e-08	Up-regulated	No Annotation
CDR20291_RS05360_helix-turn-helix domain-containing protein CDS	3.27545	4.95694e-05	Up-regulated	No Annotation
CDR20291_RS15920_recombinase family protein CDS	3.95442	0.000295583	Up-regulated	No Annotation
CDR20291_RS05345_hypothetical protein CDS	8.70285	1.61454e-174	Up-regulated	Spore
CDR20291_RS15905_DUF3139 domain-containing protein CDS	7.92882	1.19122e-89	Up-regulated	Spore

### Sheet: Down-regulated
locus_tag	log2FoldChange	padj	Expression	Annotation
CDR20291_RS19080_larC CDS	-3.95161	2.27673e-05	Down-regulated	No Annotation
CDR20291_RS02935_ATP-binding protein CDS	-3.13992	0.000204964	Down-regulated	No Annotation
CDR20291_RS03940_ATP-dependent helicase CDS	-3.35054	0.00436299	Down-regulated	No Annotation
CDR20291_RS04990_diguanylate cyclase domain-containing protein CDS	-3.43621	0.0252648	Down-regulated	No Annotation
CDR20291_RS05195_hypothetical protein CDS	-3.73427	4.41181e-06	Down-regulated	No Annotation
CDR20291_RS05215_hypothetical protein CDS	-3.22104	0.00181072	Down-regulated	No Annotation
CDR20291_RS05455_hypothetical protein CDS	-3.28771	0.00111583	Down-regulated	No Annotation
CDR20291_RS06595_amidase domain-containing protein CDS	-3.13805	0.0458784	Down-regulated	No Annotation
CDR20291_RS07010_pdaA CDS	-3.38401	0.0144378	Down-regulated	No Annotation
CDR20291_RS07295_hypothetical protein CDS	-3.49463	0.00111583	Down-regulated	No Annotation
CDR20291_RS07460_feoB CDS	-3.77619	9.07618e-05	Down-regulated	No Annotation
CDR20291_RS07465_ferrous iron transport protein A CDS	-3.64397	0.000776109	Down-regulated	No Annotation
CDR20291_RS08050_manganese catalase family protein CDS	-3.16215	0.0492616	Down-regulated	No Annotation
CDR20291_RS09490_CD1845 family protein CDS	-3.52407	0.00181072	Down-regulated	No Annotation
CDR20291_RS10000_hypothetical protein CDS	-3.1937	0.0183783	Down-regulated	No Annotation
CDR20291_RS10005_N-acetylmuramoyl-L-alanine amidase CDS	-3.17885	0.037328	Down-regulated	No Annotation
CDR20291_RS10155_ABC transporter ATP-binding protein CDS	-4.2382	2.57805e-06	Down-regulated	No Annotation
CDR20291_RS10025_recombinase family protein CDS	-3.14935	0.000773205	Down-regulated	No Annotation
CDR20291_RS10280_GNAT family N-acetyltransferase CDS	-3.61294	7.07923e-07	Down-regulated	No Annotation
CDR20291_RS10775_hypothetical protein CDS	-3.76654	4.06463e-06	Down-regulated	No Annotation
CDR20291_RS11120_flavin reductase family protein CDS	-3.04178	0.0432958	Down-regulated	No Annotation
CDR20291_RS11235_potassium channel family protein CDS	-3.39199	0.00369502	Down-regulated	No Annotation
CDR20291_RS11240_helix-turn-helix domain-containing protein CDS	-3.41455	0.00701786	Down-regulated	No Annotation
CDR20291_RS11365_patatin-like phospholipase family protein CDS	-3.08008	0.00677443	Down-regulated	No Annotation
CDR20291_RS11445_N-acetylmuramoyl-L-alanine amidase CDS	-3.85105	8.97636e-05	Down-regulated	No Annotation
CDR20291_RS12025_PIG-L family deacetylase CDS	-3.63689	0.000416419	Down-regulated	No Annotation
CDR20291_RS12180_hypothetical protein CDS	-3.89648	6.20201e-05	Down-regulated	No Annotation
CDR20291_RS12315_carbon starvation protein A CDS	-3.01956	2.90743e-05	Down-regulated	No Annotation
CDR20291_RS12530_zinc ribbon domain-containing protein CDS	-3.19159	0.00705353	Down-regulated	No Annotation
CDR20291_RS15395_glycoside hydrolase family 55 protein CDS	-2.96016	0.031064	Down-regulated	No Annotation
CDR20291_RS15435_aminotransferase class V-fold PLP-dependent enzyme CDS	-4.31617	1.00808e-05	Down-regulated	No Annotation
CDR20291_RS17185_glycosyltransferase family 2 protein CDS	-3.978	1.252e-05	Down-regulated	No Annotation
CDR20291_RS18205_DUF378 domain-containing protein CDS	-3.19741	0.0469748	Down-regulated	No Annotation
CDR20291_RS18375_DUF3298 and DUF4163 domain-containing protein CDS	-3.59258	6.20201e-05	Down-regulated	No Annotation
CDR20291_RS18750_YmaF family protein CDS	-4.42922	1.17968e-06	Down-regulated	No Annotation
CDR20291_RS04700_hypothetical protein CDS	-3.60652	6.20201e-05	Down-regulated	No Annotation
CDR20291_RS05945_sigma-70 family RNA polymerase sigma factor CDS	-3.8337	3.14511e-06	Down-regulated	No Annotation
CDR20291_RS06025_sigma-70 family RNA polymerase sigma factor CDS	-4.04283	9.42489e-07	Down-regulated	No Annotation
CDR20291_RS09480_SdrD B-like domain-containing protein CDS	-3.60746	0.00329285	Down-regulated	No Annotation
CDR20291_RS19105_hypothetical protein CDS	-3.586	0.037102	Down-regulated	No Annotation
CDR20291_RS01055_yyaC CDS	-3.63295	0.00515274	Down-regulated	Spore
CDR20291_RS01475_spore coat protein CDS	-4.13541	6.89654e-07	Down-regulated	Spore
CDR20291_RS01480_hypothetical protein CDS	-4.34632	1.04685e-08	Down-regulated	Spore
CDR20291_RS02025_hypothetical protein CDS	-3.32079	0.0070823	Down-regulated	Spore
CDR20291_RS19085_DNRLRE domain-containing protein CDS	-3.69365	0.000295583	Down-regulated	Spore
CDR20291_RS02870_sleC CDS	-3.79489	1.56536e-05	Down-regulated	Spore
CDR20291_RS19100_EAL domain-containing protein CDS	-3.59159	0.00409049	Down-regulated	Spore
CDR20291_RS03120_spore coat associated protein CotJA CDS	-4.13189	1.71329e-05	Down-regulated	Spore
CDR20291_RS03125_spore coat protein CotJB CDS	-4.14756	2.70315e-05	Down-regulated	Spore
CDR20291_RS03130_manganese catalase family protein CDS	-4.03754	2.94934e-05	Down-regulated	Spore
CDR20291_RS03265_ATP-binding protein CDS	-5.59588	3.64273e-22	Down-regulated	Spore
CDR20291_RS03270_4Fe-4S binding protein CDS	-5.65332	9.81696e-23	Down-regulated	Spore
CDR20291_RS03530_GNAT family N-acetyltransferase CDS	-3.35523	1.98864e-05	Down-regulated	Spore
CDR20291_RS04125_SpoIVB peptidase S55 domain-containing protein CDS	-3.8496	3.14511e-06	Down-regulated	Spore
CDR20291_RS04170_sulfite exporter TauE/SafE family protein CDS	-3.35927	0.0186175	Down-regulated	Spore
CDR20291_RS04175_sulfite exporter TauE/SafE family protein CDS	-3.37679	0.0165418	Down-regulated	Spore
CDR20291_RS04730_cation diffusion facilitator family transporter CDS	-3.70008	0.000129796	Down-regulated	Spore
CDR20291_RS05190_hypothetical protein CDS	-4.26589	1.66322e-06	Down-regulated	Spore
CDR20291_RS05200_hypothetical protein CDS	-3.75322	5.17122e-06	Down-regulated	Spore
CDR20291_RS05210_hypothetical protein CDS	-3.78631	4.02445e-05	Down-regulated	Spore
CDR20291_RS05225_cdeC CDS	-3.94148	1.98864e-05	Down-regulated	Spore
CDR20291_RS06280_D-alanyl-D-alanine carboxypeptidase family protein CDS	-3.18191	0.0238478	Down-regulated	Spore
CDR20291_RS07025_peroxiredoxin CDS	-4.00787	1.07227e-05	Down-regulated	Spore
CDR20291_RS07175_hypothetical protein CDS	-3.57133	0.000534614	Down-regulated	Spore
CDR20291_RS08125_cdeM CDS	-3.74434	0.00111583	Down-regulated	Spore
CDR20291_RS08300_CotA family spore coat protein CDS	-3.87835	3.99547e-05	Down-regulated	Spore
CDR20291_RS08635_DUF969 domain-containing protein CDS	-3.41114	0.00414688	Down-regulated	Spore
CDR20291_RS08785_YfcC family protein CDS	-3.22552	0.0252648	Down-regulated	Spore
CDR20291_RS09215_C-GCAxxG-C-C family (seleno)protein CDS	-5.57171	1.38958e-13	Down-regulated	Spore
CDR20291_RS09965_cupin domain-containing protein CDS	-3.55542	0.000204964	Down-regulated	Spore
CDR20291_RS09970_ABC transporter substrate-binding protein CDS	-3.6369	1.22813e-05	Down-regulated	Spore
CDR20291_RS10020_ABC transporter permease CDS	-4.21458	2.57805e-06	Down-regulated	Spore
CDR20291_RS10600_hypothetical protein CDS	-3.14139	0.00205582	Down-regulated	Spore
CDR20291_RS11065_hypothetical protein CDS	-3.12215	0.0148975	Down-regulated	Spore
CDR20291_RS11230_D-alanyl-D-alanine carboxypeptidase family protein CDS	-3.51383	0.00208612	Down-regulated	Spore
CDR20291_RS11245_ytaF CDS	-3.79555	0.00529434	Down-regulated	Spore
CDR20291_RS11605_helix-turn-helix domain-containing protein CDS	-3.7223	1.54681e-09	Down-regulated	Spore
CDR20291_RS11610_helix-turn-helix domain-containing protein CDS	-3.32839	8.97636e-05	Down-regulated	Spore
CDR20291_RS12325_DUF1540 domain-containing protein CDS	-3.19666	0.0390114	Down-regulated	Spore
CDR20291_RS12470_spore coat associated protein CotJA CDS	-4.0943	2.47444e-09	Down-regulated	Spore
CDR20291_RS12475_spore coat protein CotJB CDS	-4.09219	6.59323e-07	Down-regulated	Spore
CDR20291_RS12480_manganese catalase family protein CDS	-4.0563	4.3435e-08	Down-regulated	Spore
CDR20291_RS13930_alpha/beta-type small acid-soluble spore protein CDS	-3.56812	6.02385e-05	Down-regulated	Spore
CDR20291_RS15105_dipicolinate synthase subunit B CDS	-3.86455	1.12747e-06	Down-regulated	Spore
CDR20291_RS15110_dpsA CDS	-3.94842	2.22859e-06	Down-regulated	Spore
CDR20291_RS16745_alpha/beta-type small acid-soluble spore protein CDS	-3.59523	3.82652e-05	Down-regulated	Spore
CDR20291_RS17180_bclA3 CDS	-3.72637	0.000866276	Down-regulated	Spore
CDR20291_RS18315_yabG CDS	-3.43615	0.00425405	Down-regulated	Spore
CDR20291_RS18540_staygreen family protein CDS	-3.9791	2.57805e-06	Down-regulated	Spore
